# A TET1-PSPC1-*Neat1* molecular axis modulates PRC2 functions in controlling stem cell bivalency

**DOI:** 10.1101/2021.08.25.457543

**Authors:** Xin Huang, Nazym Bashkenova, Yantao Hong, Diana Guallar, Zhe Hu, Vikas Malik, Dan Li, Xiaohua Shen, Hongwei Zhou, Jianlong Wang

## Abstract

TET1 maintains hypomethylation at bivalent promoters through its catalytic activity in embryonic stem cells (ESCs). However, whether and how TET1 exerts catalytic activity-independent functions in regulating bivalent genes is not well understood. Using a proteomics approach, we mapped the TET1 interactome in mouse ESCs and identified PSPC1 as a novel TET1 partner. Genome-wide location analysis reveals that PSPC1 functionally associates with TET1 and Polycomb repressive complex-2 (PRC2) complex. We establish that PSPC1 and TET1 repress, and *Neat1*, the PSPC1 cognate lncRNA, activates the bivalent gene expression. In ESCs, *Neat1* tethers the TET1-PSPC1 pair with PRC2 at bivalent promoters. During the ESC-to-formative epiblast-like stem cell (EpiLC) transition, PSPC1 and TET1 promote PRC2 chromatin occupancy at bivalent gene promoters while restricting *Neat1* functions in facilitating PRC2 binding to bivalent gene transcripts. Our study uncovers a novel TET1-PSPC1-*Neat1* molecular axis that modulates PRC2 binding affinity to chromatin and bivalent gene transcripts in controlling stem cell bivalency.

**In Brief:** TET1 is a transcriptional repressor for bivalent genes in pluripotent stem cells, but its mechanistic action on stem cell bivalency is unclear. Huang et al. use proteomics and genetic approaches to reveal that catalytic activity-independent functions of TET1, coordinated with the paraspeckle components PSPC1 and its cognate lncRNA *Neat1*, dynamically regulates stem cell bivalency by modulating PRC2 binding affinity to chromatin and bivalent gene transcripts in pluripotent state transition.

**Highlights:**

- The TET1 interactome identifies PSPC1 as a novel partner in ESCs
- TET1 and PSPC1 repress bivalent genes by promoting PRC2 chromatin occupancy
- *Neat1* facilitates bivalent gene activation by promoting PRC2 binding to their mRNAs
- *Neat1* bridges the TET1-PSPC1 and PRC2 complexes in regulating bivalent gene transcription
