## Supplemental Table 1 for "A TET1-PSPC1-*Neat1* molecular axis modulates PRC2 functions in controlling stem cell bivalency"

### Sheet: Sheet1
Accession	Symbol	Description	# AAs	MV	Score-rep1	Ratio-rep1(Heavy/Light)	Log2Ratio-rep1(Tet1/Ctrl)	Score-rep2	Ratio-rep2(Heavy/Light)	log2Ratio-rep2(Tet1/Ctrl)
IPI00551511	Tet1	CXXC finger 6 isoform 1	2007	219.1	101.04	0.011	6.50635	686.22	33.209	5.0535
IPI00420870	Ogt	Isoform 1 of UDP-N-acetylglucosamine--peptide N-acetylglucosaminyltransferase 110 kDa subunit	1046	116.9	28.73	0.22	2.18442	356.6	25.499	4.67237
IPI00857897	Pspc1	Isoform 2 of Paraspeckle component 1	466	53	9.04	0.133	2.9105	127.36	4.7	2.23266
IPI00378700	L1td1	LINE-1 type transposase domain-containing protein 1	782	88.1	62.75	0.239	2.06492	43.16	4.054	2.01935
IPI00321597	Pelp1	Proline-, glutamic acid- and leucine-rich protein 1	1123	118	54.65	0.281	1.83136	106.58	4.399	2.13718
IPI00136252	Wdr18	WD repeat-containing protein 18	431	47.2	18.23	0.385	1.37707	34.32	3.816	1.93206
IPI00109326	Senp3	Sentrin-specific protease 3	568	64.4	16.67	0.452	1.14561	31.33	4.357	2.12334
IPI00607936	Sin3a	Isoform 5 of Paired amphipathic helix protein Sin3a	1197	135.6	45.31	0.632	0.662004	264.66	5.662	2.50131
IPI00466069	Eef2	Elongation factor 2	858	95.3	5.22	0.425	1.23447	234.07	3.789	1.92182
IPI00858099	Chd8	Chromodomain helicase DNA binding protein 8	2582	290.7	3.41			12.84	2.952	1.56169
IPI00458057	Tex10	7 days embryo whole body cDNA, RIKEN full-length enriched library, clone:C430021H21 product:Nbla10363 protein homolog	928	105.1	29.36	0.423	1.24127	39.79	3.451	1.78701
IPI00844759	Sap130	Isoform 2 of Histone deacetylase complex subunit SAP130	879	92.8	3.77	1.079	-0.109695	16.69	7.307	2.86928
IPI00649815	Nol9	Nucleolar protein 9	627	70.9	19.3	0.482	1.05289	13.05	3.168	1.66357
IPI00776017	Rfc5	Rfc5 protein (Fragment)	333	37	4.43			16.37	2.49	1.31615
IPI00876170	Las1l	LAS1-like	759	87.5	36.23	0.618	0.694321	22.13	3.327	1.73422
IPI00230394	Lmnb1	Lamin-B1	588	66.7	23.06	0.565	0.823677	8.78	2.958	1.56462
IPI00135072	Mga	MAX-interacting protein	3042	332.9	9.12	0.517	0.951764	9.38	2.473	1.30626
IPI00263048	Numa1	Nuclear mitotic apparatus protein 1	2094	235.5	168.82	0.492	1.02327	177.64	2.321	1.21475
IPI00322869	Abce1	ATP-binding cassette sub-family E member 1	599	67.3	3.63			4.88	2.077	1.0545
IPI00114819	Wdr77	Methylosome protein 50	342	36.9	7.35	0.549	0.865122	80.12	2.106	1.07451
IPI00229845	Prmt5	Protein arginine N-methyltransferase 5	637	72.6	33.36	0.599	0.739372	118.51	2.105	1.07382
IPI00114232	Hdac1	Histone deacetylase 1	482	55	64.35	0.982	0.0262051	84.28	3.43	1.77821
IPI00132443	Hnrnpm	Isoform 1 of Heterogeneous nuclear ribonucleoprotein M	729	77.6	70.86	0.566	0.821126	16.17	1.893	0.920674
IPI00323357	Hspa8	Heat shock cognate 71 kDa protein	646	70.8	191.17	0.772	0.373327	256.73	2.44	1.28688
IPI00225761	2310057J16Rik	Isoform 1 of Uncharacterized protein KIAA1543	1252	135.1	141.02	0.798	0.325539	33.98	2.446	1.29042
IPI00311968	Frg1	Protein FRG1	258	29.1	4.71	0.803	0.316528	14.99	2.45	1.29278
IPI00828543	Hcfc1	Host cell factor C1	2045	210.3	3.84			50.16	1.736	0.795767
IPI00623518	Dnaja1	similar to DnaJ-like protein	392	44.3	11.75	0.778	0.362158	16.78	2.247	1.168
IPI00124287	Pabpc1	Polyadenylate-binding protein 1	636	70.6	1.64			20.21	1.664	0.734655
IPI00881144	Eif3d	64 kDa protein	547	63.5	7.24	0.627	0.673463	34.83	1.647	0.719841
IPI00229784	Gatad2a	Transcriptional repressor p66 alpha	629	67.3	68.45	0.949	0.07552	11.43	2.396	1.26063
IPI00137668	Hdac2	Histone deacetylase 2	488	55.3	30.23	1.036	-0.051024	27.84	2.546	1.34823
IPI00122696	Rbbp4	Histone-binding protein RBBP4	425	47.6	66.67	1.021	-0.0299829	92.23	2.499	1.32135
IPI00129276	Eif3a	Eukaryotic translation initiation factor 3 subunit A	1344	161.9	17.87	0.569	0.813499	117.42	1.337	0.418999
IPI00132250	Eif3e	Eukaryotic translation initiation factor 3 subunit E	445	52.2	2.51	0.649	0.62371	44.32	1.521	0.60502
IPI00453705	Stk38l	Isoform 1 of Serine/threonine-protein kinase 38-like	464	53.8	57.96	0.656	0.608232	45.5
IPI00124973	Kpna2	Importin subunit alpha-2	529	57.9	46.04	0.837	0.2567	24.51	1.896	0.922959
IPI00475164	Sall4	Isoform 1 of Sal-like protein 4	1067	113.1	159.1	0.92	0.120294	102.5	2.054	1.03844
IPI00857777	Chd4	2 days neonate thymus thymic cells cDNA, RIKEN full-length enriched library, clone:C920008E20 product:chromodomain helicase DNA binding protein 4, full insert sequence	1902	216.2	150.54	0.959	0.0603973	89.93	2.098	1.06901
IPI00331361	Mybbp1a	Myb-binding protein 1A	1344	151.9	47.83	0.953	0.0694519	49.23	2.081	1.05728
IPI00128615	Gatad2b	Isoform 1 of Transcriptional repressor p66-beta	594	65.4	18.16	1.037	-0.0524159	8.88	2.261	1.17696
IPI00123651	Ddx19a	ATP-dependent RNA helicase DDX19A	478	53.9	26.89	0.871	0.199255	4.68	1.816	0.860764
IPI00466458	Mbd3	Isoform 2 of Methyl-CpG-binding domain protein 3	253	28.3	8.65	0.947	0.0785637	46.83	1.968	0.97673
IPI00420726	Rps9	40S ribosomal protein S9	194	22.6	1.67			39.42	1.433	0.519039
IPI00319992	Hspa5	78 kDa glucose-regulated protein precursor	655	72.4	44.48	0.763	0.390245	49.82	1.564	0.645241
IPI00626173	Rif1	Isoform 1 of Telomere-associated protein RIF1	2419	266.1	193.28	0.972	0.0409718	233.9	1.921	0.941858
IPI00128230	Mta2	Metastasis-associated protein MTA2	668	75	92.55	0.982	0.0262051	31.02	1.923	0.943359
IPI00761592	Eif3b	109 kDa protein	969	108.8	12.34			64	1.391	0.476122
IPI00221581	Eif4b	Eukaryotic translation initiation factor 4B	611	68.8	21.79	0.676	0.564905	28.95	1.285	0.361768
IPI00119876	Dync1h1	Cytoplasmic dynein 1 heavy chain 1	4644	531.7	25.88	0.816	0.293359	6.27	1.549	0.631337
IPI00762214	Trrap	434 kDa protein	3829	433.8	11.8	0.751	0.413115	5.57	1.418	0.503858
IPI00307837	Eef1a1	Elongation factor 1-alpha 1	462	50.1	261.61	0.763	0.390245	188.76	1.437	0.52306
IPI00118676	Eif4a1	Eukaryotic initiation factor 4A-I	406	46.1	65.17	1.138	-0.186501	143.53	2.138	1.09626
IPI00123557	Ruvbl2	RuvB-like 2	463	51.1	77.88	0.817	0.291592	31.04	1.465	0.550901
IPI00330804	Hsp90aa1	Heat shock protein HSP 90-alpha	733	84.7	19.66	0.865	0.209228	16.24	1.531	0.614474
IPI00321647	Eif3c	Eukaryotic translation initiation factor 3 subunit C	911	105.5	13.66	0.673	0.571322	7.72	1.187	0.24732
IPI00463573	Eif3l	Eukaryotic translation initiation factor 3 subunit E-interacting protein	564	66.6	11.95	0.775	0.367732	105.49	1.362	0.445727
IPI00229834	Copa	Coatomer subunit alpha	1224	138.4	49.94	0.725	0.463947	12.7	1.263	0.336855
IPI00877221	Ints1	Isoform 1 of Integrator complex subunit 1	2222	247.8	16.01			20.24	1.317	0.397255
IPI00153317	Aldh1l1	10-formyltetrahydrofolate dehydrogenase	902	98.6	40.79	0.982	0.0262051	174.52	1.642	0.715454
IPI00230035	Ddx3x	ATP-dependent RNA helicase DDX3X	662	73.1	190.19			123.6	1.291	0.368489
IPI00133985	Ruvbl1	RuvB-like 1	456	50.2	64.32	0.863	0.212568	63.33	1.403	0.488515
IPI00221796	Pcbp2	Isoform 2 of Poly(rC)-binding protein 2	331	34.9	14.3	1.166	-0.221568	25.89	1.894	0.921436
IPI00139957	Wdr5	WD repeat-containing protein 5	334	36.6	3.89	0.81	0.304006	11.68	1.305	0.38405
IPI00128904	Pcbp1	Poly(rC)-binding protein 1	356	37.5	21.5	0.961	0.0573917	34.5	1.541	0.623867
IPI00623041	Cobl	Isoform 2 of Protein cordon-bleu	1255	135.4	35.78	0.517	0.951764	4.66	0.793	-0.334607
IPI00318550	Ilf2	Interleukin enhancer-binding factor 2	390	43	13.28	0.568	0.816037	13.04	0.855	-0.226004
IPI00134599	Rps3	40S ribosomal protein S3	243	26.7	5.86	0.971	0.0424568	105.09	1.389	0.474047
IPI00648014	Npm1	Adult female placenta cDNA, RIKEN full-length enriched library, clone:1600012A15 product:nucleophosmin 1, full insert sequence	257	28.4	29.36	1.453	-0.539035	139.71	2.064	1.04544
IPI00875408	Kctd2	potassium channel tetramerisation domain containing 2	263	28.6	11.46			102.07	1.188	0.248535
IPI00126943	Stk38	Serine/threonine-protein kinase 38	465	54.1	295.34	1.119	-0.16221	781.9	1.578	0.658097
IPI00625759	Sf3b3	Isoform 2 of Splicing factor 3B subunit 3	1122	125.2	71.46	0.843	0.246395	48.13	1.166	0.221568
IPI00312128	Trim28	Isoform 1 of Transcription intermediary factor 1-beta	834	88.8	120.67	1.055	-0.077243	47.5	1.447	0.533065
IPI00320016	Nono	Isoform 1 of Non-POU domain-containing octamer-binding protein	473	54.5	13.27	0.667	0.584241	610.24	0.911	-0.134477
IPI00221805	Mta3	NOD-derived CD11c +ve dendritic cells cDNA, RIKEN full-length enriched library, clone:F630109M10 product:metastasis associated 3, full insert sequence	513	58.3	36.74	1.143	-0.192825	25.62	1.556	0.637842
IPI00420329	Snrnp200	Activating signal cointegrator 1 complex subunit 3-like 1	2136	244.4	28.35	0.773	0.37146	287.09	1.036	0.051024
IPI00880679	Tpm3	29 kDa protein	247	28.7	21.29	0.801	0.320126	287.11	1.047	0.0662614
IPI00120162	Csnk2a1	Casein kinase II subunit alpha	391	45.1	6.6	0.801	0.320126	21.01	1.043	0.0607392
IPI00122223	Top2a	DNA topoisomerase 2-alpha	1528	172.8	437.29	1.032	-0.045443	469.84	1.335	0.41684
IPI00798511	Hnrnpf	Isoform 2 of Heterogeneous nuclear ribonucleoprotein F	395	43.7	35.87	0.809	0.305788	156.15	1.005	0.0071955
IPI00121596	Prpf8	Pre-mRNA-processing-splicing factor 8	2335	273.4	14.99	0.917	0.125006	201.84	1.092	0.126973
IPI00381097	2210011C24Rik	similar to hCG27535	206	23.2	2.19			12.8	1.079	0.109695
IPI00111265	Capza2	F-actin-capping protein subunit alpha-2	286	32.9	42.78	1.074	-0.102994	193.57	1.234	0.303342
IPI00458039	Mdn1	Midasin homolog	5589	629.9	89.71	0.989	0.0159576	260.56	1.125	0.169925
IPI00457815	Usp39	U4/U6.U5 tri-snRNP-associated protein 2	564	65.1	3.67			36.64	1.062	0.0867838
IPI00284444	Cdc5l	Cell division cycle 5-related protein	802	92.1	9.88	0.829	0.270556	22.17	0.894	-0.161653
IPI00229287	Scyl2	Isoform 1 of SCY1-like protein 2	930	103.3	151.41	1.237	-0.306846	146.33	1.318	0.39835
IPI00754649	Myo1c	myosin IC isoform a	1044	119.8	105.95	1.065	-0.0908534	23.91	1.1	0.137504
IPI00458583	Hnrnpu	Osteoclast-like cell cDNA, RIKEN full-length enriched library, clone:I420039N16 product:heterogeneous nuclear ribonucleoprotein U, full insert sequence	800	87.9	81.07	0.749	0.416962	21.52	0.767	-0.382702
IPI00808497	Hells	Isoform 2 of Lymphocyte-specific helicase	808	93.7	27.92	0.963	0.0543923	13.77	0.985	-0.0218044
IPI00420363	Ddx5	Probable ATP-dependent RNA helicase DDX5	614	69.3	115.16	1.186	-0.246104	162.66	1.21	0.275007
IPI00111258	Mvp	TIB-55 BB88 cDNA, RIKEN full-length enriched library, clone:I730057I21 product:major vault protein, full insert sequence	870	96.7	62.02	1.179	-0.237564	118.34	1.194	0.255803
IPI00874587	Kif20b	202 kDa protein	1762	202	255.89	1.259	-0.332278	91.29	1.259	0.332278
IPI00480507	Prpf19	Isoform 1 of Pre-mRNA-processing factor 19	504	55.2	23.51	0.968	0.046921	82.42	0.953	-0.0694519
IPI00742413	Prpf31	Isoform 3 of U4/U6 small nuclear ribonucleoprotein Prp31	495	54.9	18.53	1.286	-0.362891	9.96	1.263	0.336855
IPI00118143	Cttn	Src substrate cortactin	546	61.2	15.49	1.299	-0.377401	78.47	1.271	0.345964
IPI00884482	Macf1	Microtubule-actin crosslinking factor 1b	7354	831.4	12.05	1.088	-0.121679	81.73	1.062	0.0867838
IPI00776140	Capzb	Capping protein (Actin filament) muscle Z-line, beta	260	29.3	51.76	1.189	-0.249749	359.95	1.152	0.204141
IPI00469260	Eftud2	116 kDa U5 small nuclear ribonucleoprotein component	971	109.3	33.56	1.078	-0.108357	47.3	1.041	0.0579701
IPI00453826	Matr3	Matrin-3	846	94.6	109.94	0.973	0.0394883	79.46	0.936	-0.0954196
IPI00310173	Msh6	MutS homolog 6	1358	151	245.81	1.178	-0.23634	74.92	1.102	0.140124
IPI00349401	Sf3b2	Bone marrow macrophage cDNA, RIKEN full-length enriched library, clone:I830028H02 product:splicing factor 3b, subunit 2, full insert sequence	878	98.1	38.93	1.066	-0.0922074	11.9	0.992	-0.011588
IPI00342943	Kctd17	Kctd17 protein	218	24.5	31.32			91.97	0.962	-0.0558912
IPI00623284	Sf3b1	Splicing factor 3B subunit 1	1304	145.7	109.8	1.121	-0.164786	148.74	1.023	0.0328061
IPI00133916	Hnrnph1	Heterogeneous nuclear ribonucleoprotein H	449	49.2	32.3	1.364	-0.447844	122.97	1.231	0.299831
IPI00123878	Ddx39	Isoform 1 of ATP-dependent RNA helicase DDX39	427	49	88.04	1.275	-0.350497	71.11	1.144	0.194087
IPI00874774	Esrrb	Estrogen related receptor, beta	433	48.3	16.49	0.949	0.07552	31.69	0.824	-0.279284
IPI00136883	Ptbp1	Activated spleen cDNA, RIKEN full-length enriched library, clone:F830304D19 product:polypyrimidine tract binding protein 1, full insert sequence	530	56.9	49.6	0.982	0.0262051	114.43	0.845	-0.242977
IPI00330063	Capza1	F-actin-capping protein subunit alpha-1	286	32.9	42.52	1.275	-0.350497	132.46	1.089	0.123004
IPI00348445	1110037F02Rik	Isoform 1 of Protein virilizer homolog	1811	201.3	10.14			20.76	0.918	-0.123434
IPI00653643	Hnrnpl	Lung RCB-0558 LLC cDNA, RIKEN full-length enriched library, clone:G730022P12 product:heterogeneous nuclear ribonucleoprotein L, full insert sequence	592	64	36.49	0.749	0.416962	21.19	0.629	-0.668868
IPI00118158	Msh2	DNA mismatch repair protein Msh2	935	104.1	216.99	1.242	-0.312665	40.48	1.027	0.0384362
IPI00116929	Cstf3	Cleavage stimulation factor 77 kDa subunit	717	82.8	4.86	1.192	-0.253384	50.36	0.985	-0.0218044
IPI00759948	Gsn	Isoform 2 of Gelsolin precursor	731	80.7	6.77	0.616	0.698998	29.19	0.496	-1.01159
IPI00319830	Spnb2	Isoform 1 of Spectrin beta chain, brain 1	2363	274.1	874.65	1.187	-0.24732	2323.41	0.939	-0.0908029
IPI00221826	Sfrs3	Isoform Short of Splicing factor, arginine/serine-rich 3	124	14.2	0			29.8	0.885	-0.176251
IPI00753793	Spna2	Isoform 2 of Spectrin alpha chain, brain	2452	282.2	1162.34	1.196	-0.258217	2997.51	0.928	-0.107803
IPI00857234	Pbrm1	181 kDa protein	1582	181	40.93	1.266	-0.340277	5.37	0.98	-0.0291463
IPI00890005	Hnrnpk	Isoform 3 of Heterogeneous nuclear ribonucleoprotein K	439	48.5	168.41	1.179	-0.237564	184.56	0.91	-0.136062
IPI00380394	Ints3	Integrator complex subunit 3	1041	117.9	22.08	1.426	-0.511974	33.18	1.098	0.134878
IPI00139168	Parp1	17 days pregnant adult female amnion cDNA, RIKEN full-length enriched library, clone:I920184D05 product:ADP-ribosyltransferase (NAD+; poly (ADP-ribose) polymerase) 1, full insert sequence	1014	112.6	45.23	0.984	0.0232698	229.01	0.752	-0.411195
IPI00830514	Ddx42	Isoform 2 of ATP-dependent RNA helicase DDX42	810	89.1	18.15	1.682	-0.750178	14.76	1.283	0.359521
IPI00421108	Setx	Isoform 1 of Probable helicase senataxin	2646	297.4	153.27	1.879	-0.909965	304.28	1.428	0.513996
IPI00849080	Sfpq	similar to PTB-associated splicing factor	646	70.1	43.32	1.082	-0.1137	1228.6	0.82	-0.286304
IPI00317134	Ckap5	Cytoskeleton associated protein 5	1972	218.6	74.12	1.458	-0.543991	18.78	1.097	0.133564
IPI00135207	Ccar1	Isoform 1 of Cell division cycle and apoptosis regulator protein 1	1146	132	22.48	1.559	-0.640621	6.31	1.167	0.222805
IPI00875789	Smarca4	SWI/SNF related, matrix associated, actin dependent regulator of chromatin, subfamily a, member 4	1614	181.4	122.08	1.303	-0.381837	52.53	0.969	-0.0454314
IPI00515505	Sfrs1	Isoform 3 of Splicing factor, arginine/serine-rich 1	196	21.8	1.66	1.135	-0.182692	28.56	0.842	-0.248108
IPI00421119	Rbm25	RNA binding motif protein 25	838	99.5	36.8	1.044	-0.0621217	10.01	0.772	-0.373327
IPI00622556	Myo18a	Isoform 1 of Myosin-XVIIIa	2035	230.8	75.2	1.4	-0.485427	42.86	1.017	0.0243197
IPI00720185	Myo1b	0 day neonate skin cDNA, RIKEN full-length enriched library, clone:4632425I06 product:myosin IB, full insert sequence	1078	125	98.01	1.276	-0.351628	54.73	0.92	-0.120294
IPI00130920	Mtap1b	Microtubule-associated protein 1B	2464	270.2	7.44	1.475	-0.560715	109.65	1.061	0.0854247
IPI00458908	Prpf4	U4/U6 small nuclear ribonucleoprotein Prp4	521	58.3	25.22	1.235	-0.304511	22.41	0.846	-0.24127
IPI00663627	Flnb	Filamin-B	2602	277.6	12.13	1.712	-0.775683	82.97	1.154	0.206643
IPI00114491	Cdk1	Cell division control protein 2 homolog	297	34.1	14.62	1.41	-0.495695	56.04	0.947	-0.0785637
IPI00223126	Smarcd1	Isoform 1 of SWI/SNF-related matrix-associated actin-dependent regulator of chromatin subfamily D member 1	475	54.7	35.02	1.188	-0.248535	14.37	0.797	-0.327348
IPI00759925	Lima1	Isoform Beta of LIM domain and actin-binding protein 1	753	84	439.88	1.255	-0.327687	278.78	0.84	-0.251539
IPI00318548	U2af1	Splicing factor U2AF 35 kDa subunit	239	27.8	3.04			28.92	0.818	-0.289827
IPI00137848	Sf3a3	Splicing factor 3A subunit 3	501	58.8	14.01	1.286	-0.362891	21.57	0.859	-0.21927
IPI00817004	Hnrnpa1	Isoform Long of Heterogeneous nuclear ribonucleoprotein A1	320	34.2	0	0.998	0.00288828	102.67	0.663	-0.592919
IPI00134344	Spnb3	Adult male brain UNDEFINED_CELL_LINE cDNA, RIKEN full-length enriched library, clone:M5C1106A14 product:spectrin beta 3, full insert sequence	2388	270.8	49.92			215.51	0.813	-0.298673
IPI00336873	Hnrnpd	Isoform 3 of Heterogeneous nuclear ribonucleoprotein D0	306	32.7	10.9	0.85	0.234465	33.45	0.561	-0.833927
IPI00625105	Snrnp70	Isoform 1 of U1 small nuclear ribonucleoprotein 70 kDa	448	52	22.1	1.359	-0.442545	35.12	0.881	-0.182786
IPI00110850	Actb	Actin, cytoplasmic 1	375	41.7	600.99	1.313	-0.392867	5132.8	0.847	-0.239566
IPI00121135	Sfrs2	Splicing factor, arginine/serine-rich 2	221	25.5	2.05			8.83	0.8	-0.321928
IPI00113746	U2af2	Splicing factor U2AF 65 kDa subunit	475	53.5	15.95	1.253	-0.325386	42.71	0.783	-0.352916
IPI00396797	Ddx17	Isoform 1 of Probable ATP-dependent RNA helicase DDX17	650	72.4	78.53	1.153	-0.205393	127.01	0.708	-0.498179
IPI00755119	Morc3	Microrchidia 3	942	106.5	372.83	1.413	-0.498761	161.74	0.864	-0.210897
IPI00409462	Bat1a	Spliceosome RNA helicase Bat1	428	49	90.02	1.483	-0.568519	89.65	0.905	-0.14401
IPI00467441	Kctd5	BTB/POZ domain-containing protein KCTD5	234	26.1	60.47	1.197	-0.259423	661.07	0.724	-0.465938
IPI00408796	Sf3a1	Splicing factor 3 subunit 1	791	88.5	30.4	1.499	-0.584	37.31	0.899	-0.153607
IPI00317794	Ncl	Nucleolin	707	76.7	38.59	1.938	-0.954569	235.14	1.161	0.215368
IPI00886409	Flna	MFLJ00343 protein	2612	277.7	82.44	1.127	-0.172488	73.48	0.636	-0.652901
IPI00222509	Rcc2	Protein RCC2	520	55.9	58.62	1.193	-0.254594	8.99	0.643	-0.637109
IPI00119478	Tmod3	Tropomodulin-3	352	39.5	116.56	1.373	-0.457332	245.67	0.716	-0.481969
IPI00323674	Sart1	U4/U6.U5 tri-snRNP-associated protein 1	806	90.8	2.52			14.14	0.72	-0.473931
IPI00116897	Fip1l1	Isoform 4 of Pre-mRNA 3'-end-processing factor FIP1	508	55.8	12.45	1.073	-0.10165	7.1	0.551	-0.859876
IPI00114642	Hist1h2bf	Histone H2B type 1-F/J/L	126	13.9	9.69			45.14	0.704	-0.506353
IPI00310091	Ppp2r1a	Serine/threonine-protein phosphatase 2A 65 kDa regulatory subunit A alpha isoform	589	65.3	3.53	1.403	-0.488515	4.24	0.666	-0.586406
IPI00411097	2610101N10Rik	Isoform 3 of U2-associated protein SR140	985	113.2	7.62	1.927	-0.946357	13.3	0.901	-0.150401
IPI00224644	Srrt	Isoform C of Arsenite-resistance protein 2	864	99.4	16.85	1.409	-0.494672	12.71	0.654	-0.612637
IPI00750428	Hnrnpa3	similar to heterogeneous nuclear ribonucleoprotein A3, isoform 13	280	30.4	13.18	1.063	-0.0881416	41.27	0.485	-1.04394
IPI00121758	Tardbp	TAR DNA-binding protein 43	414	44.5	20.25	2.94	-1.55582	35.62	1.338	0.420078
IPI00120344	Supt16h	FACT complex subunit SPT16	1047	119.7	49.15	1.442	-0.528071	8.94	0.654	-0.612637
IPI00115627	Actr3	Actin-related protein 3	418	47.3	12.65	2.489	-1.31557	23.06	1.024	0.0342157
IPI00387580	Add3	Adducin 3	706	78.7	127.09	1.591	-0.669934	311.7	0.615	-0.701342
IPI00136000	Add1	Isoform 1 of Alpha-adducin	735	80.6	178.81	1.679	-0.747602	354.3	0.63	-0.666576
IPI00652813	Fn1	cDNA, RIKEN full-length enriched library, clone:M5C1012H16 product:fibronectin 1, full insert sequence	2361	260	7.81			40.49	0.612	-0.708396
IPI00118899	Actn4	Alpha-actinin-4	912	104.9	8.22	2.895	-1.53356	134.44	1.072	0.100305
IPI00323660	Actl6a	Actin-like protein 6A	429	47.4	15.37	3.167	-1.66312	25.01	1.166	0.221568
IPI00407339	Hist1h4a	Histone H4	103	11.4	9.67			127.4	0.603	-0.72977
IPI00874675	Dst	829 kDa protein	7351	828.4	0	1.751	-0.808179	54.79	0.632	-0.662004
IPI00410787	Trim35	tripartite motif-containing 35	516	58.7	146.8	1.565	-0.646163	62.27	0.477	-1.06794
IPI00405058	Hnrnpa2b1	Isoform 3 of Heterogeneous nuclear ribonucleoproteins A2/B1	301	32.4	4.71			37.89	0.548	-0.867752
IPI00119689	Ap2b1	Isoform 1 of AP-2 complex subunit beta-1	937	104.5	4.44	2.215	-1.14731	8.27	0.581	-0.78339
IPI00470138	Lrrc40	Leucine-rich repeat-containing protein 40	602	68	7.24			8.46	0.507	-0.979942
IPI00354819	Myl6	Isoform Smooth muscle of Myosin light polypeptide 6	151	17	4.27			93.97	0.317	-1.65745
IPI00109044	2900073G15Rik	myosin light chain, regulatory B-like	172	19.9	5			38.61	0.286	-1.80591
