## Supplemental Table 4 for "A TET1-PSPC1-*Neat1* molecular axis modulates PRC2 functions in controlling stem cell bivalency"

### Sheet: Sheet1
RT-qPCR and CLIP-qPCR primers
Gene name	Forward	Reverse
Eomes	AGAACCGTGCCACAGACCAA	TGGTCACAGGTTGCTGGACA
Esrrb	CGATTCATGAAATGCCTCAA	CCTCCTCGAACTCGGTCA
Fgf5	AGCTGTTTTCTTGGAATCTCTCC	TGTGTCTCAGGGGATTGTAGG
Fgf8	AACTCGGACTCTGCTTCCAA	CAGGTCCTGGCCAACAAG
Gapdh	ACCCAGAAGACTGTGGATGG	CACATTGGGGGTAGGAACAC
Nanog	TGGTCCCCACAGTTTGCCTAGTTC	CAGGTCTTCAGAGGAAGGGCGA
Neat1	GGGAAGGGTGACATTGAAAA	CTCCCCAGCTTCACTTCTTG
Nefl	CGCCGCTCTCAAGGACATC	ACAGCGTCGGTGTTCTTGG
Nes	TCGGGAGAGTCGCTTAGAG	AGTTGCTGCCCACCTTCC
Oct4	GTGGAGGAAGCCGACAACAATGA	CAAGCTGATTGGCGATGTGAG
Sall2	CTCGCTCACCAGAACTCATGT	GGGGATTGCTGTGCTCTGTA
T	GCTTCAAGGAGCTAACTAACGAG	CCAGCAAGAAAGAGTACATGGC
ChIP-qPCR primers
Gene name	Forward	Reverse
Gapdh	AAGCTCATGAGGCACAGAATGGTC	TGGGTACATGGTGACTTTCCTAGGC
Oct4	CACTCTAGGGAAGTTCAGGGTAGG	TCAAAGACAGAGCCTCAGATGGA
Fgf5	GAGGCTATGTCCACCCTGTG	GGGTCCTAAGTGCATCTTGC
T	GTGGCGAGAGAAGTGAAGGT	CAGGTGGTCCACTCGGTACT
CRISPR gRNA targets
Gene name	Target Sequence
Tet1 (TSS)	GCGGGGCGGGACCGAGACAT
Neat1 (#1)	AACAGGCTCCCTTAGCAACC
Neat1 (#2)	CCTGTGACTGGAATGCCGTG
